# Identification of annotation artifacts concerning the *CHALCONE SYNTHASE* (CHS)

**DOI:** 10.1101/2023.03.18.533251

**Authors:** Martin Bartas, Adriana Volna, Jiri Cerven, Boas Pucker

## Abstract

**Objective:** Chalcone synthase (CHS) catalyzes the initial step of the flavonoid biosynthesis. The CHS encoding gene is well studied in numerous plant species. Rapidly growing sequence databases contain hundreds of CHS entries that are the result of automatic annotation. In this study, we evaluated apparent multiplication of CHS domains in *CHS* gene models of four plant species.

**Main findings:** *CHS* genes with an apparent triplication of the CHS domain encoding part were discovered through database searches. Such genes were found in *Macadamia integrifolia, Musa balbisiana, Musa troglodytarum*, and *Nymphaea colorata*. A manual inspection of the *CHS* gene models in these four species with massive RNA-seq data suggests that these gene models are the result of artificial fusions in the annotation process. While there are hundreds of apparently correct CHS records in the databases, it is not clear why these annotation artifacts appeared.
