## Additional File 1 for "Identification of annotation artifacts concerning the *CHALCONE SYNTHASE* (CHS)"

Macadamia integrifolia	Musa balbisiana	Musa troglodytarum	Nymphae colorata
SRR10897157	ERR6912812	SRR16526569	SRR10158508
SRR10897158	SRR10260775	SRR16526570	SRR10158509
SRR10897159	SRR10260776	SRR16526571	SRR10158510
SRR14368006	SRR10260777	SRR16526572	SRR10158511
SRR14368017	SRR10260778	SRR16526573	SRR10158512
SRR14368028	SRR10260779	SRR16526574	SRR10158513
SRR14368039	SRR1206019	SRR16526575	SRR10158514
SRR14368050	SRR13125426	SRR16526576	SRR10158515
SRR14368054	SRR13125428	SRR16526577	SRR10158518
SRR14368055	SRR13125429	SRR16526578	SRR10158519
SRR14368056	SRR13125430	SRR16526579	SRR10158520
SRR14368057	SRR13125431	SRR16526580	SRR10158521
SRR14368058	SRR13125433	SRR16526581	SRR10158556
SRR14368059	SRR13125434	SRR16526582	SRR10198679
SRR14368060	SRR13433892	SRR16526583	SRR13442875
SRR14368061	SRR13433893	SRR16526584	SRR13442876
SRR14368062	SRR13433894	SRR16526585	SRR13442877
SRR14368063	SRR13433895	SRR16526586	SRR13442878
SRR14368064	SRR13433896	SRR16526587	SRR13442879
SRR14368065	SRR13433897	SRR16526588	SRR13442880
SRR14368066	SRR13433898	SRR16526589	SRR13442881
SRR14368067	SRR13433899	SRR16526590	SRR13442882
SRR14368068	SRR13433900	SRR16526591
SRR14368069	SRR13433901	SRR16526592
SRR14368070	SRR13433902	SRR16526593
SRR14368071	SRR13433903	SRR16526595
SRR14368072	SRR13433904	SRR16526596
SRR14368073	SRR13433905	SRR16526597
SRR14368074	SRR13433906	SRR16526598
SRR14368075	SRR13433907	SRR16526599
SRR14368076	SRR13433908	SRR16526600
SRR14368077	SRR13433909	SRR16526601
SRR14368078	SRR13433910	SRR16526602
SRR14368080	SRR13433911	SRR16526603
SRR14368091	SRR13433912	SRR16526604
SRR14368102	SRR13433913	SRR16526606
SRR14368116	SRR13433914	SRR16526607
SRR14368133	SRR13433915	SRR16526608
SRR14368144	SRR13433916	SRR16526609
SRR14368155	SRR13433917	SRR16526610
SRR14368156	SRR13433918	SRR16526611
SRR14368157	SRR13433919	SRR16526612
SRR22306805	SRR13433920	SRR16526613
SRR22306806	SRR13433921	SRR16526614
SRR22306807	SRR13433922	SRR16526615
SRR22306808	SRR13433923
SRR22306809	SRR13433924
SRR22306810	SRR13433925
SRR22306811	SRR13433926
SRR22306812	SRR13433927
SRR22306813	SRR13433928
SRR22306814	SRR13433929
SRR22306815	SRR13433930
SRR22306816	SRR13433931
SRR22306817	SRR13433932
SRR22306818	SRR13433933
SRR22306819	SRR13433934
SRR22306820	SRR13433935
SRR22306821	SRR13433936
SRR22306822	SRR13433937
SRR8926018	SRR13433938
SRR8926019	SRR13433939
SRR8926020	SRR13433940
SRR8926021	SRR13433941
	SRR13433942
	SRR13433943
	SRR13433944
	SRR13433945
	SRR13433946
	SRR13433947
	SRR13433948
	SRR13433949
	SRR13433950
	SRR13433951
	SRR13433952
	SRR13433953
	SRR13433954
	SRR13433955
	SRR13433956
	SRR13433957
	SRR13433958
	SRR13433959
	SRR13433960
	SRR3938649
	SRR5997717
	SRR5997718
	SRR5997719
	SRR5997720
	SRR5997721
	SRR5997722
	SRR5997723
	SRR5997724
	SRR5997725
	SRR5997726
	SRR5997727
	SRR5997728
	SRR5997733
	SRR5997734
	SRR5997735
	SRR7006127
	SRR7006141
	SRR7006142
